# Molecular Insights into Fungal Innate Immunity Using the *Neurospora crassa - Pseudomonas syringae* Model

**DOI:** 10.1101/2025.01.22.633611

**Authors:** Frances Grace Stark, Mari Torii-Karch, Sudyut Yuvaraj, Lucas Bonometti, Pierre Gladieux, N. Louise Glass, Ksenia Krasileva

**Affiliations:** University of California Berkeley, Department of Plant and Microbial Biology.; University of California Berkeley, Center for Computational Biology.; Plant Health Institute Montpellier, INRAE, CIRAD, Institut Agro, IRD, Université de Montpellier, France

## Abstract

Recent comparative genomics and mechanistic analyses support the existence of a fungal immune system. Fungi encode genes with features similar to non-self recognition systems in plants, animals, and bacteria. However, limited functional or mechanistic evidence exists for the surveillance-system recognition of heterologous microbes in fungi. We found that *Neurospora* species coexist with *Pseudomonas* in their natural environment. We leveraged two model organisms, *Neurospora crassa* and *Pseudomonas syringae* DC3000 (PSTDC3000) to observe immediate fungal responses to bacteria. PSTDC3000 preferentially surrounds *N. crassa* cells on a solid surface, causing environmental dependent growth responses, bacterial proliferation and varying fungal fitness. Specifically, the Type III secretion system (T3SS) ΔhrcC mutant of PSTDC3000 colonized *N. crassa* hyphae less well. To dissect initial cellular signaling events within the population of germinated asexual spores (germlings), we performed transcriptomics on *N. crassa* after PSTDC3000 inoculation. Upon contact with live bacteria, a subpopulation of fungal germlings initiate a response as early as ten minutes post-contact revealing transcriptional differentiation of Reactive Oxygen Species (ROS) mechanisms, trace metal warfare, cell wall remodeling dynamics, multidrug-efflux transporters, secondary metabolite synthesis, and excretion. We dissected mutants of plausible receptors, signaling pathways, and responses that *N. crassa* uses to detect and mount a defense against PSTDC3000 and found seven genes that influence resistant and susceptibility phenotypes of *N. crassa* to bacterial colonization. Mutants in genes encoding a ctr copper transporter (*tcu-1*), ferric reductase (*fer-1*), superoxide reductase (*sod-2*), multidrug resistance transporter (*mdr-6*), a secreted lysozyme-Glycoside hydrolase (*lyz*) and the Woronin body tether leashin (NCU02793, *lah-1* and *lah-2*) showed a significant reduction of growth in the presence of bacteria, allowing the bacteria to fully take over the fungal mycelium faster than wildtype. In this study we provide a bacterial-fungal model system within Dikarya that allows us to begin to dissect signaling pathways of the putative fungal immune system.
