## Supplementary Table 1 for "Molecular Insights into Fungal Innate Immunity Using the *Neurospora crassa - Pseudomonas syringae* Model"

### Sheet: Figure2C
Experiment#	Time (hr)	Surface_area_fungus (mm2)	Surface_area_bacteria (mm2)	Replicate	Variable	Condition	Cell_Type_fungus
2	0	60.2	n/a	1	WT	LA	Conidia
2	0	67.174	n/a	2	WT	LA	Conidia
2	0	60.2	n/a	3	WT	LA	Conidia
2	24	350.005	n/a	1	WT	LA	Conidia
2	24	705.699	n/a	2	WT	LA	Conidia
2	24	515.188	n/a	3	WT	LA	Conidia
2	48	7853.98	n/a	1	WT	LA	Conidia
2	48	7853.98	n/a	2	WT	LA	Conidia
2	48	7853.98	n/a	3	WT	LA	Conidia
2	72	7853.98	n/a	1	WT	LA	Conidia
2	72	7853.98	n/a	2	WT	LA	Conidia
2	72	7853.98	n/a	3	WT	LA	Conidia
2	96	7853.98	n/a	1	WT	LA	Conidia
2	96	7853.98	n/a	2	WT	LA	Conidia
2	96	7853.98	n/a	3	WT	LA	Conidia
2	0	42.037	54.484	1	WT_PST	LA	Conidia
2	0	72.884	62.439	2	WT_PST	LA	Conidia
2	0	55.093	82.852	3	WT_PST	LA	Conidia
2	24	168.723	NoData	1	WT_PST	LA	Conidia
2	24	163.702	NoData	2	WT_PST	LA	Conidia
2	24	184.792	NoData	3	WT_PST	LA	Conidia
2	48	2011.05	NoData	1	WT_PST	LA	Conidia
2	48	1933.72	NoData	2	WT_PST	LA	Conidia
2	48	2095.7	NoData	3	WT_PST	LA	Conidia
2	72	6566.43	NoData	1	WT_PST	LA	Conidia
2	72	6668.87	NoData	2	WT_PST	LA	Conidia
2	72	7084.22	NoData	3	WT_PST	LA	Conidia
2	96	7853.98	2765.25	1	WT_PST	LA	Conidia
2	96	7853.98	2515.05	2	WT_PST	LA	Conidia
2	96	7853.98	3727.36	3	WT_PST	LA	Conidia
2	0	50.202	n/a	1	WT	LA	Germling
2	0	79.792	n/a	2	WT	LA	Germling
2	0	79.588	n/a	3	WT	LA	Germling
2	24	744.656	n/a	1	WT	LA	Germling
2	24	722.718	n/a	2	WT	LA	Germling
2	24	631.702	n/a	3	WT	LA	Germling
2	48	7288	n/a	1	WT	LA	Germling
2	48	6889.75	n/a	2	WT	LA	Germling
2	48	7853.98	n/a	3	WT	LA	Germling
2	72	7853.98	n/a	1	WT	LA	Germling
2	72	7853.98	n/a	2	WT	LA	Germling
2	72	7853.98	n/a	3	WT	LA	Germling
2	96	7853.98	n/a	1	WT	LA	Germling
2	96	7853.98	n/a	2	WT	LA	Germling
2	96	7853.98	n/a	3	WT	LA	Germling
2	0	43.439	48.397	1	WT_PST	LA	Germling
2	0	73.257	59.765	2	WT_PST	LA	Germling
2	0	86.878	69.076	3	WT_PST	LA	Germling
2	24	303.521	NoData	1	WT_PST	LA	Germling
2	24	351.194	NoData	2	WT_PST	LA	Germling
2	24	415.616	NoData	3	WT_PST	LA	Germling
2	48	5277.48	NoData	1	WT_PST	LA	Germling
2	48	5820.65	NoData	2	WT_PST	LA	Germling
2	48	3847.3	NoData	3	WT_PST	LA	Germling
2	72	7563.18	NoData	1	WT_PST	LA	Germling
2	72	7853.98	NoData	2	WT_PST	LA	Germling
2	72	7853.98	NoData	3	WT_PST	LA	Germling
2	96	7853.98	3087.09	1	WT_PST	LA	Germling
2	96	7853.98	4367.81	2	WT_PST	LA	Germling
2	96	7853.98	3507.72	3	WT_PST	LA	Germling
2	0	158.801	n/a	1	WT	LA	Hypha
2	0	152.904	n/a	2	WT	LA	Hypha
2	0	199.388	n/a	3	WT	LA	Hypha
2	24	3566.78	n/a	1	WT	LA	Hypha
2	24	3539.95	n/a	2	WT	LA	Hypha
2	24	4217.04	n/a	3	WT	LA	Hypha
2	48	14614.5	n/a	1	WT	LA	Hypha
2	48	14118.1	n/a	2	WT	LA	Hypha
2	48	15457.1	n/a	3	WT	LA	Hypha
2	72	17662.5	n/a	1	WT	LA	Hypha
2	72	17662.5	n/a	2	WT	LA	Hypha
2	72	17662.5	n/a	3	WT	LA	Hypha
2	96	17662.5	n/a	1	WT	LA	Hypha
2	96	17662.5	n/a	2	WT	LA	Hypha
2	96	17662.5	n/a	3	WT	LA	Hypha
2	0	249.644	22.847	1	WT_PST	LA	Hypha
2	0	216.942	29.778	2	WT_PST	LA	Hypha
2	0	248.177	17.009	3	WT_PST	LA	Hypha
2	24	6000.42	NoData	1	WT_PST	LA	Hypha
2	24	6132.39	NoData	2	WT_PST	LA	Hypha
2	24	6514.52	NoData	3	WT_PST	LA	Hypha
2	48	17662.5	NoData	1	WT_PST	LA	Hypha
2	48	17662.5	NoData	2	WT_PST	LA	Hypha
2	48	17662.5	NoData	3	WT_PST	LA	Hypha
2	72	17662.5	NoData	1	WT_PST	LA	Hypha
2	72	17662.5	NoData	2	WT_PST	LA	Hypha
2	72	17662.5	NoData	3	WT_PST	LA	Hypha
2	96	17662.5	8010.12	1	WT_PST	LA	Hypha
2	96	17662.5	8177.44	2	WT_PST	LA	Hypha
2	96	17662.5	5611.09	3	WT_PST	LA	Hypha
2	0	33.613	n/a	1	WT	WA	Conidia
2	0	46.742	n/a	2	WT	WA	Conidia
2	0	57.246	n/a	3	WT	WA	Conidia
2	24	166.093	n/a	1	WT	WA	Conidia
2	24	152.438	n/a	2	WT	WA	Conidia
2	24	212.573	n/a	3	WT	WA	Conidia
2	48	1134.82	n/a	1	WT	WA	Conidia
2	48	1292.9	n/a	2	WT	WA	Conidia
2	48	1378.64	n/a	3	WT	WA	Conidia
2	72	3521.05	n/a	1	WT	WA	Conidia
2	72	3713.79	n/a	2	WT	WA	Conidia
2	72	4090.89	n/a	3	WT	WA	Conidia
2	96	6473.04	n/a	1	WT	WA	Conidia
2	96	7645.68	n/a	2	WT	WA	Conidia
2	96	7853.98	n/a	3	WT	WA	Conidia
2	0	37.613	n/a	1	WT_PST	WA	Conidia
2	0	30.749	n/a	2	WT_PST	WA	Conidia
2	0	45.574	n/a	3	WT_PST	WA	Conidia
2	24	67.126	n/a	1	WT_PST	WA	Conidia
2	24	47.222	n/a	2	WT_PST	WA	Conidia
2	24	90.462	n/a	3	WT_PST	WA	Conidia
2	48	350.593	n/a	1	WT_PST	WA	Conidia
2	48	196.848	n/a	2	WT_PST	WA	Conidia
2	48	332.885	n/a	3	WT_PST	WA	Conidia
2	72	1832.17	n/a	1	WT_PST	WA	Conidia
2	72	1686.94	n/a	2	WT_PST	WA	Conidia
2	72	1997.04	n/a	3	WT_PST	WA	Conidia
2	96	4637.6	n/a	1	WT_PST	WA	Conidia
2	96	5049.69	n/a	2	WT_PST	WA	Conidia
2	96	4312.27	n/a	3	WT_PST	WA	Conidia
2	0	31.093	n/a	1	WT	WA	Germling
2	0	63.058	n/a	2	WT	WA	Germling
2	0	45.914	n/a	3	WT	WA	Germling
2	24	258.918	n/a	1	WT	WA	Germling
2	24	283.618	n/a	2	WT	WA	Germling
2	24	229.132	n/a	3	WT	WA	Germling
2	48	1661.9	n/a	1	WT	WA	Germling
2	48	1656.23	n/a	2	WT	WA	Germling
2	48	1711.59	n/a	3	WT	WA	Germling
2	72	5143.77	n/a	1	WT	WA	Germling
2	72	4850.27	n/a	2	WT	WA	Germling
2	72	4816.56	n/a	3	WT	WA	Germling
2	96	7853.98	n/a	1	WT	WA	Germling
2	96	7853.98	n/a	2	WT	WA	Germling
2	96	7853.98	n/a	3	WT	WA	Germling
2	0	42.496	n/a	1	WT_PST	WA	Germling
2	0	40.526	n/a	2	WT_PST	WA	Germling
2	0	30.395	n/a	3	WT_PST	WA	Germling
2	24	116.372	n/a	1	WT_PST	WA	Germling
2	24	83.585	n/a	2	WT_PST	WA	Germling
2	24	59.804	n/a	3	WT_PST	WA	Germling
2	48	579.61	n/a	1	WT_PST	WA	Germling
2	48	621.403	n/a	2	WT_PST	WA	Germling
2	48	613.241	n/a	3	WT_PST	WA	Germling
2	72	2541.05	n/a	1	WT_PST	WA	Germling
2	72	3056.22	n/a	2	WT_PST	WA	Germling
2	72	3402.8	n/a	3	WT_PST	WA	Germling
2	96	5255.47	n/a	1	WT_PST	WA	Germling
2	96	5965.81	n/a	2	WT_PST	WA	Germling
2	96	5707.03	n/a	3	WT_PST	WA	Germling
2	0	84.851	n/a	1	WT	WA	Hypha
2	0	87.273	n/a	2	WT	WA	Hypha
2	0	137.267	n/a	3	WT	WA	Hypha
2	24	772.659	n/a	1	WT	WA	Hypha
2	24	803.862	n/a	2	WT	WA	Hypha
2	24	895.398	n/a	3	WT	WA	Hypha
2	48	2776.13	n/a	1	WT	WA	Hypha
2	48	2920.04	n/a	2	WT	WA	Hypha
2	48	3537.22	n/a	3	WT	WA	Hypha
2	72	6602.03	n/a	1	WT	WA	Hypha
2	72	6696.58	n/a	2	WT	WA	Hypha
2	72	7438.85	n/a	3	WT	WA	Hypha
2	96	10581.6	n/a	1	WT	WA	Hypha
2	96	12083.2	n/a	2	WT	WA	Hypha
2	96	12663.2	n/a	3	WT	WA	Hypha
2	0	72.975	n/a	1	WT_PST	WA	Hypha
2	0	85.468	n/a	2	WT_PST	WA	Hypha
2	0	107.759	n/a	3	WT_PST	WA	Hypha
2	24	770.286	n/a	1	WT_PST	WA	Hypha
2	24	823.564	n/a	2	WT_PST	WA	Hypha
2	24	852.588	n/a	3	WT_PST	WA	Hypha
2	48	2574.38	n/a	1	WT_PST	WA	Hypha
2	48	2952.64	n/a	2	WT_PST	WA	Hypha
2	48	2690.38	n/a	3	WT_PST	WA	Hypha
2	72	6224.21	n/a	1	WT_PST	WA	Hypha
2	72	7362.51	n/a	2	WT_PST	WA	Hypha
2	72	6475.69	n/a	3	WT_PST	WA	Hypha
2	96	10100.7	n/a	1	WT_PST	WA	Hypha
2	96	11409.6	n/a	2	WT_PST	WA	Hypha
2	96	10184	n/a	3	WT_PST	WA	Hypha
2	0	25.307	n/a	1	WT	VMM	Conidia
2	0	31.967	n/a	2	WT	VMM	Conidia
2	0	31.434	n/a	3	WT	VMM	Conidia
2	24	1786.57	n/a	1	WT	VMM	Conidia
2	24	2009.14	n/a	2	WT	VMM	Conidia
2	24	2218.92	n/a	3	WT	VMM	Conidia
2	48	7853.98	n/a	1	WT	VMM	Conidia
2	48	7853.98	n/a	2	WT	VMM	Conidia
2	48	7853.98	n/a	3	WT	VMM	Conidia
2	72	7853.98	n/a	1	WT	VMM	Conidia
2	72	7853.98	n/a	2	WT	VMM	Conidia
2	72	7853.98	n/a	3	WT	VMM	Conidia
2	96	7853.98	n/a	1	WT	VMM	Conidia
2	96	7853.98	n/a	2	WT	VMM	Conidia
2	96	7853.98	n/a	3	WT	VMM	Conidia
2	0	41.143	n/a	1	WT_PST	VMM	Conidia
2	0	44.983	n/a	2	WT_PST	VMM	Conidia
2	0	58.972	n/a	3	WT_PST	VMM	Conidia
2	24	1182.32	n/a	1	WT_PST	VMM	Conidia
2	24	1515.03	n/a	2	WT_PST	VMM	Conidia
2	24	2183.88	n/a	3	WT_PST	VMM	Conidia
2	48	7853.98	n/a	1	WT_PST	VMM	Conidia
2	48	7853.98	n/a	2	WT_PST	VMM	Conidia
2	48	7853.98	n/a	3	WT_PST	VMM	Conidia
2	72	7853.98	n/a	1	WT_PST	VMM	Conidia
2	72	7853.98	n/a	2	WT_PST	VMM	Conidia
2	72	7853.98	n/a	3	WT_PST	VMM	Conidia
2	96	7853.98	n/a	1	WT_PST	VMM	Conidia
2	96	7853.98	n/a	2	WT_PST	VMM	Conidia
2	96	7853.98	n/a	3	WT_PST	VMM	Conidia
2	0	72.953	n/a	1	WT	VMM	Germling
2	0	60.929	n/a	2	WT	VMM	Germling
2	0	53.769	n/a	3	WT	VMM	Germling
2	24	2733.86	n/a	1	WT	VMM	Germling
2	24	3443.66	n/a	2	WT	VMM	Germling
2	24	2755.88	n/a	3	WT	VMM	Germling
2	48	7853.98	n/a	1	WT	VMM	Germling
2	48	7853.98	n/a	2	WT	VMM	Germling
2	48	7853.98	n/a	3	WT	VMM	Germling
2	72	7853.98	n/a	1	WT	VMM	Germling
2	72	7853.98	n/a	2	WT	VMM	Germling
2	72	7853.98	n/a	3	WT	VMM	Germling
2	96	7853.98	n/a	1	WT	VMM	Germling
2	96	7853.98	n/a	2	WT	VMM	Germling
2	96	7853.98	n/a	3	WT	VMM	Germling
2	0	64.337	n/a	1	WT_PST	VMM	Germling
2	0	49.827	n/a	2	WT_PST	VMM	Germling
2	0	44.899	n/a	3	WT_PST	VMM	Germling
2	24	1970.08	n/a	1	WT_PST	VMM	Germling
2	24	2202.65	n/a	2	WT_PST	VMM	Germling
2	24	1584.88	n/a	3	WT_PST	VMM	Germling
2	48	7853.98	n/a	1	WT_PST	VMM	Germling
2	48	7853.98	n/a	2	WT_PST	VMM	Germling
2	48	7853.98	n/a	3	WT_PST	VMM	Germling
2	72	7853.98	n/a	1	WT_PST	VMM	Germling
2	72	7853.98	n/a	2	WT_PST	VMM	Germling
2	72	7853.98	n/a	3	WT_PST	VMM	Germling
2	96	7853.98	n/a	1	WT_PST	VMM	Germling
2	96	7853.98	n/a	2	WT_PST	VMM	Germling
2	96	7853.98	n/a	3	WT_PST	VMM	Germling
2	0	1350.1	n/a	1	WT	VMM	Hypha
2	0	1338.37	n/a	2	WT	VMM	Hypha
2	0	1219.9	n/a	3	WT	VMM	Hypha
2	24	17662.5	n/a	1	WT	VMM	Hypha
2	24	17662.5	n/a	2	WT	VMM	Hypha
2	24	17662.5	n/a	3	WT	VMM	Hypha
2	48	17662.5	n/a	1	WT	VMM	Hypha
2	48	17662.5	n/a	2	WT	VMM	Hypha
2	48	17662.5	n/a	3	WT	VMM	Hypha
2	72	17662.5	n/a	1	WT	VMM	Hypha
2	72	17662.5	n/a	2	WT	VMM	Hypha
2	72	17662.5	n/a	3	WT	VMM	Hypha
2	96	17662.5	n/a	1	WT	VMM	Hypha
2	96	17662.5	n/a	2	WT	VMM	Hypha
2	96	17662.5	n/a	3	WT	VMM	Hypha
2	0	1324.7	n/a	1	WT_PST	VMM	Hypha
2	0	1426.62	n/a	2	WT_PST	VMM	Hypha
2	0	1630.61	n/a	3	WT_PST	VMM	Hypha
2	24	17662.5	n/a	1	WT_PST	VMM	Hypha
2	24	17662.5	n/a	2	WT_PST	VMM	Hypha
2	24	17662.5	n/a	3	WT_PST	VMM	Hypha
2	48	17662.5	n/a	1	WT_PST	VMM	Hypha
2	48	17662.5	n/a	2	WT_PST	VMM	Hypha
2	48	17662.5	n/a	3	WT_PST	VMM	Hypha
2	72	17662.5	n/a	1	WT_PST	VMM	Hypha
2	72	17662.5	n/a	2	WT_PST	VMM	Hypha
2	72	17662.5	n/a	3	WT_PST	VMM	Hypha
2	96	17662.5	n/a	1	WT_PST	VMM	Hypha
2	96	17662.5	n/a	2	WT_PST	VMM	Hypha
2	96	17662.5	n/a	3	WT_PST	VMM	Hypha
3	0	39.406	n/a	1	WT	LA	Conidia
3	0	31.928	n/a	2	WT	LA	Conidia
3	0	36.633	n/a	3	WT	LA	Conidia
3	24	293.067	n/a	1	WT	LA	Conidia
3	24	250.216	n/a	2	WT	LA	Conidia
3	24	222.153	n/a	3	WT	LA	Conidia
3	48	5896.72	n/a	1	WT	LA	Conidia
3	48	5328.06	n/a	2	WT	LA	Conidia
3	48	5467.12	n/a	3	WT	LA	Conidia
3	72	7853.98	n/a	1	WT	LA	Conidia
3	72	7853.98	n/a	2	WT	LA	Conidia
3	72	7853.98	n/a	3	WT	LA	Conidia
3	96	7853.98	n/a	1	WT	LA	Conidia
3	96	7853.98	n/a	2	WT	LA	Conidia
3	96	7853.98	n/a	3	WT	LA	Conidia
3	0	20.165	43.103	1	WT_PST	LA	Conidia
3	0	31.676	49.069	2	WT_PST	LA	Conidia
3	0	34.785	78.98	3	WT_PST	LA	Conidia
3	24	108.22	145.105	1	WT_PST	LA	Conidia
3	24	113.009	142.753	2	WT_PST	LA	Conidia
3	24	122.756	305.251	3	WT_PST	LA	Conidia
3	48	391.961	511.356	1	WT_PST	LA	Conidia
3	48	492.283	625.037	2	WT_PST	LA	Conidia
3	48	377.761	559.248	3	WT_PST	LA	Conidia
3	72	1236.21	997.337	1	WT_PST	LA	Conidia
3	72	955.494	1105.72	2	WT_PST	LA	Conidia
3	72	854.5	752.161	3	WT_PST	LA	Conidia
3	96	1826.29	1528.1	1	WT_PST	LA	Conidia
3	96	1494.16	1484.83	2	WT_PST	LA	Conidia
3	96	1223.69	791.988	3	WT_PST	LA	Conidia
3	0	41.387	n/a	1	WT	LA	Germling
3	0	25.748	n/a	2	WT	LA	Germling
3	0	31.751	n/a	3	WT	LA	Germling
3	24	656.35	n/a	1	WT	LA	Germling
3	24	632.865	n/a	2	WT	LA	Germling
3	24	512.021	n/a	3	WT	LA	Germling
3	48	5644.74	n/a	1	WT	LA	Germling
3	48	4986.81	n/a	2	WT	LA	Germling
3	48	4977.78	n/a	3	WT	LA	Germling
3	72	7853.98	n/a	1	WT	LA	Germling
3	72	7853.98	n/a	2	WT	LA	Germling
3	72	7853.98	n/a	3	WT	LA	Germling
3	96	7853.98	n/a	1	WT	LA	Germling
3	96	7853.98	n/a	2	WT	LA	Germling
3	96	7853.98	n/a	3	WT	LA	Germling
3	0	66.477	62.686	1	WT_PST	LA	Germling
3	0	34.911	59.79	2	WT_PST	LA	Germling
3	0	44.02	64.371	3	WT_PST	LA	Germling
3	24	237.45	740.783	1	WT_PST	LA	Germling
3	24	378.355	929.684	2	WT_PST	LA	Germling
3	24	214.281	701.976	3	WT_PST	LA	Germling
3	48	2004.41	1904.28	1	WT_PST	LA	Germling
3	48	3620.9	2819.91	2	WT_PST	LA	Germling
3	48	1707.67	1813.48	3	WT_PST	LA	Germling
3	72	4976.94	2778.52	1	WT_PST	LA	Germling
3	72	6260.41	3553.4	2	WT_PST	LA	Germling
3	72	5528.34	2648.28	3	WT_PST	LA	Germling
3	96	7853.98	3440.03	1	WT_PST	LA	Germling
3	96	7853.98	4067.18	2	WT_PST	LA	Germling
3	96	7853.98	3182.7	3	WT_PST	LA	Germling
3	0	810.747	n/a	1	WT	LA	Hypha
3	0	1863.61	n/a	2	WT	LA	Hypha
3	0	1581.25	n/a	3	WT	LA	Hypha
3	24	2475.28	n/a	1	WT	LA	Hypha
3	24	5186.19	n/a	2	WT	LA	Hypha
3	24	4864.46	n/a	3	WT	LA	Hypha
3	48	10999.6	n/a	1	WT	LA	Hypha
3	48	15430.8	n/a	2	WT	LA	Hypha
3	48	13613	n/a	3	WT	LA	Hypha
3	72	17662.5	n/a	1	WT	LA	Hypha
3	72	17662.5	n/a	2	WT	LA	Hypha
3	72	17662.5	n/a	3	WT	LA	Hypha
3	96	17662.5	n/a	1	WT	LA	Hypha
3	96	17662.5	n/a	2	WT	LA	Hypha
3	96	17662.5	n/a	3	WT	LA	Hypha
3	0	2033.01	49.566	1	WT_PST	LA	Hypha
3	0	1432.19	75.047	2	WT_PST	LA	Hypha
3	0	1191.88	43.494	3	WT_PST	LA	Hypha
3	24	5157.05	404.539	1	WT_PST	LA	Hypha
3	24	3502.43	415.828	2	WT_PST	LA	Hypha
3	24	3435.07	380.014	3	WT_PST	LA	Hypha
3	48	15711.5	1346.47	1	WT_PST	LA	Hypha
3	48	17662.5	4267.89	2	WT_PST	LA	Hypha
3	48	11790.7	2142.96	3	WT_PST	LA	Hypha
3	72	17662.5	2663.62	1	WT_PST	LA	Hypha
3	72	17662.5	6107.22	2	WT_PST	LA	Hypha
3	72	17662.5	3692.42	3	WT_PST	LA	Hypha
3	96	17662.5	2921.88	1	WT_PST	LA	Hypha
3	96	17662.5	8052.73	2	WT_PST	LA	Hypha
3	96	17662.5	5130.69	3	WT_PST	LA	Hypha
3	0	36.087	n/a	1	WT	WA	Conidia
3	0	37.965	n/a	2	WT	WA	Conidia
3	0	42.552	n/a	3	WT	WA	Conidia
3	24	70.902	n/a	1	WT	WA	Conidia
3	24	59.684	n/a	2	WT	WA	Conidia
3	24	78.805	n/a	3	WT	WA	Conidia
3	48	791.417	n/a	1	WT	WA	Conidia
3	48	631.044	n/a	2	WT	WA	Conidia
3	48	734.717	n/a	3	WT	WA	Conidia
3	72	3175.89	n/a	1	WT	WA	Conidia
3	72	2547.22	n/a	2	WT	WA	Conidia
3	72	2566.81	n/a	3	WT	WA	Conidia
3	96	6253.25	n/a	1	WT	WA	Conidia
3	96	5812.33	n/a	2	WT	WA	Conidia
3	96	5574.43	n/a	3	WT	WA	Conidia
3	0	69.134	n/a	1	WT_PST	WA	Conidia
3	0	30.118	n/a	2	WT_PST	WA	Conidia
3	0	44.929	n/a	3	WT_PST	WA	Conidia
3	24	98.423	n/a	1	WT_PST	WA	Conidia
3	24	53.992	n/a	2	WT_PST	WA	Conidia
3	24	56.672	n/a	3	WT_PST	WA	Conidia
3	48	631.127	n/a	1	WT_PST	WA	Conidia
3	48	455.806	n/a	2	WT_PST	WA	Conidia
3	48	1127.74	n/a	3	WT_PST	WA	Conidia
3	72	1891.06	n/a	1	WT_PST	WA	Conidia
3	72	1547.33	n/a	2	WT_PST	WA	Conidia
3	72	3052.6	n/a	3	WT_PST	WA	Conidia
3	96	5698.33	n/a	1	WT_PST	WA	Conidia
3	96	4017.9	n/a	2	WT_PST	WA	Conidia
3	96	5671.88	n/a	3	WT_PST	WA	Conidia
3	0	38.093	n/a	1	WT	WA	Germling
3	0	31.62	n/a	2	WT	WA	Germling
3	0	24.399	n/a	3	WT	WA	Germling
3	24	143.906	n/a	1	WT	WA	Germling
3	24	138.429	n/a	2	WT	WA	Germling
3	24	155.359	n/a	3	WT	WA	Germling
3	48	1060.62	n/a	1	WT	WA	Germling
3	48	1141.04	n/a	2	WT	WA	Germling
3	48	1013.32	n/a	3	WT	WA	Germling
3	72	4236.77	n/a	1	WT	WA	Germling
3	72	4652.06	n/a	2	WT	WA	Germling
3	72	4210.38	n/a	3	WT	WA	Germling
3	96	7853.98	n/a	1	WT	WA	Germling
3	96	7853.98	n/a	2	WT	WA	Germling
3	96	7853.98	n/a	3	WT	WA	Germling
3	0	33.611	n/a	1	WT_PST	WA	Germling
3	0	28.632	n/a	2	WT_PST	WA	Germling
3	0	38.509	n/a	3	WT_PST	WA	Germling
3	24	72.202	n/a	1	WT_PST	WA	Germling
3	24	107.307	n/a	2	WT_PST	WA	Germling
3	24	47.305	n/a	3	WT_PST	WA	Germling
3	48	919.457	n/a	1	WT_PST	WA	Germling
3	48	812.399	n/a	2	WT_PST	WA	Germling
3	48	742.188	n/a	3	WT_PST	WA	Germling
3	72	4689.9	n/a	1	WT_PST	WA	Germling
3	72	3546.37	n/a	2	WT_PST	WA	Germling
3	72	3072.33	n/a	3	WT_PST	WA	Germling
3	96	7853.98	n/a	1	WT_PST	WA	Germling
3	96	7113.41	n/a	2	WT_PST	WA	Germling
3	96	6716.79	n/a	3	WT_PST	WA	Germling
3	0	160.823	n/a	1	WT	WA	Hypha
3	0	184.891	n/a	2	WT	WA	Hypha
3	0	221.353	n/a	3	WT	WA	Hypha
3	24	790.446	n/a	1	WT	WA	Hypha
3	24	811.978	n/a	2	WT	WA	Hypha
3	24	837.271	n/a	3	WT	WA	Hypha
3	48	2369.67	n/a	1	WT	WA	Hypha
3	48	2423.08	n/a	2	WT	WA	Hypha
3	48	2861.49	n/a	3	WT	WA	Hypha
3	72	5740.03	n/a	1	WT	WA	Hypha
3	72	6276.2	n/a	2	WT	WA	Hypha
3	72	6878.57	n/a	3	WT	WA	Hypha
3	96	9577.31	n/a	1	WT	WA	Hypha
3	96	10673.6	n/a	2	WT	WA	Hypha
3	96	11595.6	n/a	3	WT	WA	Hypha
3	0	210.507	n/a	1	WT_PST	WA	Hypha
3	0	272.993	n/a	2	WT_PST	WA	Hypha
3	0	313.701	n/a	3	WT_PST	WA	Hypha
3	24	828.324	n/a	1	WT_PST	WA	Hypha
3	24	987.244	n/a	2	WT_PST	WA	Hypha
3	24	1004.4	n/a	3	WT_PST	WA	Hypha
3	48	2514.62	n/a	1	WT_PST	WA	Hypha
3	48	2796.48	n/a	2	WT_PST	WA	Hypha
3	48	3017.75	n/a	3	WT_PST	WA	Hypha
3	72	5602.77	n/a	1	WT_PST	WA	Hypha
3	72	5872.26	n/a	2	WT_PST	WA	Hypha
3	72	6258.46	n/a	3	WT_PST	WA	Hypha
3	96	10467.2	n/a	1	WT_PST	WA	Hypha
3	96	11035	n/a	2	WT_PST	WA	Hypha
3	96	11345.1	n/a	3	WT_PST	WA	Hypha
3	0	49.727	n/a	1	WT	VMM	Conidia
3	0	57.351	n/a	2	WT	VMM	Conidia
3	0	39.713	n/a	3	WT	VMM	Conidia
3	24	887.688	n/a	1	WT	VMM	Conidia
3	24	1035.16	n/a	2	WT	VMM	Conidia
3	24	804.051	n/a	3	WT	VMM	Conidia
3	48	7853.98	n/a	1	WT	VMM	Conidia
3	48	7853.98	n/a	2	WT	VMM	Conidia
3	48	7853.98	n/a	3	WT	VMM	Conidia
3	72	7853.98	n/a	1	WT	VMM	Conidia
3	72	7853.98	n/a	2	WT	VMM	Conidia
3	72	7853.98	n/a	3	WT	VMM	Conidia
3	96	7853.98	n/a	1	WT	VMM	Conidia
3	96	7853.98	n/a	2	WT	VMM	Conidia
3	96	7853.98	n/a	3	WT	VMM	Conidia
3	0	48.134	n/a	1	WT_PST	VMM	Conidia
3	0	48.845	n/a	2	WT_PST	VMM	Conidia
3	0	59.172	n/a	3	WT_PST	VMM	Conidia
3	24	232.618	n/a	1	WT_PST	VMM	Conidia
3	24	300.125	n/a	2	WT_PST	VMM	Conidia
3	24	268.093	n/a	3	WT_PST	VMM	Conidia
3	48	7853.98	n/a	1	WT_PST	VMM	Conidia
3	48	7853.98	n/a	2	WT_PST	VMM	Conidia
3	48	7853.98	n/a	3	WT_PST	VMM	Conidia
3	72	7853.98	n/a	1	WT_PST	VMM	Conidia
3	72	7853.98	n/a	2	WT_PST	VMM	Conidia
3	72	7853.98	n/a	3	WT_PST	VMM	Conidia
3	96	7853.98	n/a	1	WT_PST	VMM	Conidia
3	96	7853.98	n/a	2	WT_PST	VMM	Conidia
3	96	7853.98	n/a	3	WT_PST	VMM	Conidia
3	0	54.791	n/a	1	WT	VMM	Germling
3	0	23.822	n/a	2	WT	VMM	Germling
3	0	59.82	n/a	3	WT	VMM	Germling
3	24	2595.55	n/a	1	WT	VMM	Germling
3	24	1445.47	n/a	2	WT	VMM	Germling
3	24	1583.91	n/a	3	WT	VMM	Germling
3	48	7853.98	n/a	1	WT	VMM	Germling
3	48	7853.98	n/a	2	WT	VMM	Germling
3	48	7853.98	n/a	3	WT	VMM	Germling
3	72	7853.98	n/a	1	WT	VMM	Germling
3	72	7853.98	n/a	2	WT	VMM	Germling
3	72	7853.98	n/a	3	WT	VMM	Germling
3	96	7853.98	n/a	1	WT	VMM	Germling
3	96	7853.98	n/a	2	WT	VMM	Germling
3	96	7853.98	n/a	3	WT	VMM	Germling
3	0	68.025	n/a	1	WT_PST	VMM	Germling
3	0	92.906	n/a	2	WT_PST	VMM	Germling
3	0	85.495	n/a	3	WT_PST	VMM	Germling
3	24	1446.53	n/a	1	WT_PST	VMM	Germling
3	24	1204.61	n/a	2	WT_PST	VMM	Germling
3	24	934.621	n/a	3	WT_PST	VMM	Germling
3	48	7853.98	n/a	1	WT_PST	VMM	Germling
3	48	7853.98	n/a	2	WT_PST	VMM	Germling
3	48	7853.98	n/a	3	WT_PST	VMM	Germling
3	72	7853.98	n/a	1	WT_PST	VMM	Germling
3	72	7853.98	n/a	2	WT_PST	VMM	Germling
3	72	7853.98	n/a	3	WT_PST	VMM	Germling
3	96	7853.98	n/a	1	WT_PST	VMM	Germling
3	96	7853.98	n/a	2	WT_PST	VMM	Germling
3	96	7853.98	n/a	3	WT_PST	VMM	Germling
3	0	4695.61	n/a	1	WT	VMM	Hypha
3	0	5370.3	n/a	2	WT	VMM	Hypha
3	0	6132.47	n/a	3	WT	VMM	Hypha
3	24	12945.8	n/a	1	WT	VMM	Hypha
3	24	14657.4	n/a	2	WT	VMM	Hypha
3	24	14663.8	n/a	3	WT	VMM	Hypha
3	48	17662.5	n/a	1	WT	VMM	Hypha
3	48	17662.5	n/a	2	WT	VMM	Hypha
3	48	17662.5	n/a	3	WT	VMM	Hypha
3	72	17662.5	n/a	1	WT	VMM	Hypha
3	72	17662.5	n/a	2	WT	VMM	Hypha
3	72	17662.5	n/a	3	WT	VMM	Hypha
3	96	17662.5	n/a	1	WT	VMM	Hypha
3	96	17662.5	n/a	2	WT	VMM	Hypha
3	96	17662.5	n/a	3	WT	VMM	Hypha
3	0	5114.36	n/a	1	WT_PST	VMM	Hypha
3	0	5953.6	n/a	2	WT_PST	VMM	Hypha
3	0	6175.81	n/a	3	WT_PST	VMM	Hypha
3	24	14356.5	n/a	1	WT_PST	VMM	Hypha
3	24	14575.1	n/a	2	WT_PST	VMM	Hypha
3	24	14903.1	n/a	3	WT_PST	VMM	Hypha
3	48	17662.5	n/a	1	WT_PST	VMM	Hypha
3	48	17662.5	n/a	2	WT_PST	VMM	Hypha
3	48	17662.5	n/a	3	WT_PST	VMM	Hypha
3	72	17662.5	n/a	1	WT_PST	VMM	Hypha
3	72	17662.5	n/a	2	WT_PST	VMM	Hypha
3	72	17662.5	n/a	3	WT_PST	VMM	Hypha
3	96	17662.5	n/a	1	WT_PST	VMM	Hypha
3	96	17662.5	n/a	2	WT_PST	VMM	Hypha
3	96	17662.5	n/a	3	WT_PST	VMM	Hypha

### Sheet: Figure2E
Experiment	Time	Surface_area_fungus (mm2)	Surface_area_bacteria (mm2)	Replicate	Variable	Condition	Cell_Type_fungus
2	96	7853.98	2765.25	1	WT_PST	LA	Conidia
2	96	7853.98	2515.05	2	WT_PST	LA	Conidia
2	96	7853.98	3727.36	3	WT_PST	LA	Conidia
2	96	7853.98	3087.09	1	WT_PST	LA	Germling
2	96	7853.98	4367.81	2	WT_PST	LA	Germling
2	96	7853.98	3507.72	3	WT_PST	LA	Germling
2	96	17662.5	8010.12	1	WT_PST	LA	Hypha
2	96	17662.5	8177.44	2	WT_PST	LA	Hypha
2	96	17662.5	5611.09	3	WT_PST	LA	Hypha
3	96	1826.29	1528.1	1	WT_PST	LA	Conidia
3	96	1494.16	1484.83	2	WT_PST	LA	Conidia
3	96	1223.69	791.988	3	WT_PST	LA	Conidia
3	96	7853.98	3440.03	1	WT_PST	LA	Germling
3	96	7853.98	4067.18	2	WT_PST	LA	Germling
3	96	7853.98	3182.7	3	WT_PST	LA	Germling
3	96	17662.5	2921.88	1	WT_PST	LA	Hypha
3	96	17662.5	8052.73	2	WT_PST	LA	Hypha
3	96	17662.5	5130.69	3	WT_PST	LA	Hypha

### Sheet: Figure2E_bacterial mutats 
Experiment	Time	Surface_area_bacteria (mm2)	Replicate	Variable	Condition	Cell_Type_fungus
2	96	2765.25	1	WT_PST	LA	Conidia
2	96	2515.05	2	WT_PST	LA	Conidia
2	96	3727.36	3	WT_PST	LA	Conidia
3	96	1528.1	1	WT_PST	LA	Conidia
3	96	1484.83	2	WT_PST	LA	Conidia
3	96	791.988	3	WT_PST	LA	Conidia
3	96	3440.03	1	WT_PST	LA	Germling
3	96	4067.18	2	WT_PST	LA	Germling
3	96	3182.7	3	WT_PST	LA	Germling
2	96	3087.09	1	WT_PST	LA	Germling
2	96	4367.81	2	WT_PST	LA	Germling
2	96	3507.72	3	WT_PST	LA	Germling
2	96	8010.12	1	WT_PST	LA	Hypha
2	96	8177.44	2	WT_PST	LA	Hypha
2	96	5611.09	3	WT_PST	LA	Hypha
3	96	2921.88	1	WT_PST	LA	Hypha
3	96	8052.73	2	WT_PST	LA	Hypha
3	96	5130.69	3	WT_PST	LA	Hypha
2	96	1845.68	1	WT_hrcC	LA	Hypha
2	96	2067.65	2	WT_hrcC	LA	Hypha
2	96	1881.26	3	WT_hrcC	LA	Hypha
3	96	2086.32	1	WT_hrcC	LA	Hypha
3	96	2347.11	2	WT_hrcC	LA	Hypha
3	96	2079.25	3	WT_hrcC	LA	Hypha
2	96	600.267	1	WT_EC	LA	Hypha
2	96	530.744	2	WT_EC	LA	Hypha
2	96	376.763	3	WT_EC	LA	Hypha
3	96	220.837	1	WT_EC	LA	Hypha
3	96	218.071	2	WT_EC	LA	Hypha
3	96	205.021	3	WT_EC	LA	Hypha
