## Supplementary Table 2 for "Molecular Insights into Fungal Innate Immunity Using the *Neurospora crassa - Pseudomonas syringae* Model"

### Sheet: All_flow_data_Figure3C
Neurospora	Treatment	Time	% PI Uptake	Condition	Cell Type
2489 WT	Mgcl2	1hr	6.6	WA	Germling
2489 WT	Mgcl2	1hr	2.1	WA	Germling
2489 WT	Mgcl2	1hr	3.2	WA	Germling
2489 WT	Mgcl2	2hr	6.1	WA	Germling
2489 WT	Mgcl2	2hr	7.2	WA	Germling
2489 WT	Mgcl2	2hr	6.3	WA	Germling
2489 WT	Pst	1hr	28.1	WA	Germling
2489 WT	Pst	1hr	26.9	WA	Germling
2489 WT	Pst	1hr	22.8	WA	Germling
2489 WT	Pst	2hr	36.1	WA	Germling
2489 WT	Pst	2hr	44.2	WA	Germling
2489 WT	Pst	2hr	37.2	WA	Germling
2489 WT	Pst	30min	25.7	WA	Germling
2489 WT	Pst	30min	51.9	WA	Germling
2489 WT	Pst	30min	27.9	WA	Germling
2489 WT	Mgcl2	1hr	9.5	WA	Germling
2489 WT	Mgcl2	1hr	9.9	WA	Germling
2489 WT	Mgcl2	1hr	9.4	WA	Germling
2489 WT	Mgcl2	2hr	1.8	WA	Germling
2489 WT	Mgcl2	2hr	2.8	WA	Germling
2489 WT	Mgcl2	2hr	2.6	WA	Germling
2489 WT	Pst	1hr	28.8	WA	Germling
2489 WT	Pst	1hr	30.2	WA	Germling
2489 WT	Pst	1hr	21.2	WA	Germling
2489 WT	Pst	2hr	23.8	WA	Germling
2489 WT	Pst	2hr	27.4	WA	Germling
2489 WT	Pst	2hr	20.8	WA	Germling
2489 WT	Pst	30min	22.1	WA	Germling
2489 WT	Pst	30min	18.8	WA	Germling
2489 WT	Pst	30min	21.9	WA	Germling
2489 WT	Mgcl2	1hr	5	WA	Germling
2489 WT	Mgcl2	1hr	3.9	WA	Germling
2489 WT	Mgcl2	1hr	4.2	WA	Germling
2489 WT	Mgcl2	2hr	13.9	WA	Germling
2489 WT	Mgcl2	2hr	14.1	WA	Germling
2489 WT	Mgcl2	2hr	13.3	WA	Germling
2489 WT	Pst	1hr	22.7	WA	Germling
2489 WT	Pst	1hr	19.5	WA	Germling
2489 WT	Pst	1hr	26.8	WA	Germling
2489 WT	Pst	2hr	30.3	WA	Germling
2489 WT	Pst	2hr	22.7	WA	Germling
2489 WT	Pst	2hr	28.6	WA	Germling
2489 WT	Pst	30min	22.4	WA	Germling
2489 WT	Pst	30min	28.5	WA	Germling
2489 WT	Pst	30min	24.5	WA	Germling
2489 VIB1	Mgcl2	1hr	5.2	WA	Germling
2489 VIB1	Mgcl2	1hr	2	WA	Germling
2489 VIB1	Mgcl2	1hr	2.6	WA	Germling
2489 VIB1	Pst	1hr	36.8	WA	Germling
2489 VIB1	Pst	1hr	30.1	WA	Germling
2489 VIB1	Pst	1hr	40.5	WA	Germling
2489 WT	flg22	2hr	2.5	WA	Germling
2489 WT	flg22	2hr	1.8	WA	Germling
2489 WT	flg22	2hr	3.1	WA	Germling
2489 WT	Dead PST	2hr	6.3	WA	Germling
2489 WT	Dead PST	2hr	4.5	WA	Germling
2489 WT	Dead PST	2hr	5	WA	Germling
2489 WT	Pst PhCA	1hr	18.1	WA	Germling
2489 WT	Pst PhCA	1hr	14.9	WA	Germling
2489 WT	Pst PhCA	1hr	19.4	WA	Germling
2489 WT	Pst	10min	35.1	WA	Germling
2489 WT	Pst	10min	46.8	WA	Germling
2489 WT	Pst	10min	63.2	WA	Germling
2489 WT	Mgcl2	30min	13.4	WA	Germling
2489 WT	Mgcl2	30min	10.1	WA	Germling
2489 WT	Mgcl2	30min	8.9	WA	Germling
2489 WT	Pst	30min	52	WA	Germling
2489 WT	Pst	30min	19.4	WA	Germling
2489 WT	Pst	30min	31.6	WA	Germling
2489 WT	Pst PhCA	30min	27	WA	Germling
2489 WT	Pst PhCA	30min	42.4	WA	Germling
2489 WT	Pst PhCA	30min	38.8	WA	Germling
2489 WT	Mgcl2	30min	11.3	WA	Germling
2489 WT	Mgcl2	30min	8.5	WA	Germling
2489 WT	Mgcl2	30min	13.1	WA	Germling
2489 WT	Pst	10min	20.1	WA	Germling
2489 WT	Pst	10min	17.6	WA	Germling
2489 WT	Pst	10min	19.1	WA	Germling
2489 WT	Pst	30min	24.5	WA	Germling
2489 WT	Pst	30min	17.3	WA	Germling
2489 WT	Pst	30min	22.3	WA	Germling
2489 WT	Mgcl2	30min	3.7	WA	Germling
2489 WT	Mgcl2	30min	7.2	WA	Germling
2489 WT	Mgcl2	30min	3.7	WA	Germling
2489 WT	Pst	30min	21.3	WA	Germling
2489 WT	Pst	30min	23.4	WA	Germling
2489 WT	Pst	30min	21.4	WA	Germling
2489 WT	Mgcl2	30min	4.5	LA	Germling
2489 WT	Mgcl2	30min	9.4	LA	Germling
2489 WT	Mgcl2	30min	2.7	LA	Germling
2489 WT	Pst	30min	9.9	LA	Germling
2489 WT	Pst	30min	13	LA	Germling
2489 WT	Pst	30min	10.4	LA	Germling
2489 WT	Mgcl2	30min	3.2	VMM	Germling
2489 WT	Mgcl2	30min	6.9	VMM	Germling
2489 WT	Mgcl2	30min	3.4	VMM	Germling
2489 WT	Pst	30min	16.8	VMM	Germling
2489 WT	Pst	30min	10.1	VMM	Germling
2489 WT	Pst	30min	14.8	VMM	Germling
2489 WT	Mgcl2	30min	0.8	WA	Conidia
2489 WT	Mgcl2	30min	1.6	WA	Conidia
2489 WT	Mgcl2	30min	0.8	WA	Conidia
2489 WT	Pst	30min	7.6	WA	Conidia
2489 WT	Pst	30min	7.8	WA	Conidia
2489 WT	Pst	30min	7.2	WA	Conidia
2489 WT	Mgcl2	30min	3	LA	Conidia
2489 WT	Mgcl2	30min	6.6	LA	Conidia
2489 WT	Mgcl2	30min	4.5	LA	Conidia
2489 WT	Pst	30min	4	LA	Conidia
2489 WT	Pst	30min	9	LA	Conidia
2489 WT	Pst	30min	3.3	LA	Conidia
2489 WT	Mgcl2	30min	1.8	VMM	Conidia
2489 WT	Mgcl2	30min	3.6	VMM	Conidia
2489 WT	Mgcl2	30min	2.5	VMM	Conidia
2489 WT	Pst	30min	6.6	VMM	Conidia
2489 WT	Pst	30min	3.4	VMM	Conidia
2489 WT	Pst	30min	7.6	VMM	Conidia

### Sheet: CFU_Figure3D
Exp#	N (Neurospora)	N+P (Neurospora)	N (Neurospora) Calculated CFU	N+P (Neurospora) Calculated CFU
1	174	199	3480	3980
1	262	155	5240	3100
1	250	161	5000	3220
2	222	238	4440	4760
2	214	305	4280	6100
2	218	238	4360	4760
2	205	161	4100	3220
2	167	226	3340	4520
2	197	226	3940	4520
2	169	257	3380	5140
2	172	200	3440	4000
2	164	228	3280	4560
2	180	213	3600	4260
3	429	517	8580	10340
3	525	502	10500	10040
3	418	687	8360	13740
3	562	559	11240	11180
3	506	489	10120	9780
3	427	422	8540	8440
3	400	417	8000	8340
3	427	563	8540	11260
3	380	630	7600	12600
3	461	542	9220	10840
