## Supplementary Table 4 for "Molecular Insights into Fungal Innate Immunity Using the *Neurospora crassa - Pseudomonas syringae* Model"

### Sheet: Growth_Mutants
Neurospora #	Time	Surface_area_fungus	Replicate	Variable
15	0	43.29	1	WT
15	0	36.166	2	WT
15	0	28.312	3	WT
15	24	580.12	1	WT
15	24	441.118	2	WT
15	24	514.912	3	WT
15	48	5966.88	1	WT
15	48	6064.96	2	WT
15	48	5283.74	3	WT
15	72	7853.98	1	WT
15	72	7853.98	2	WT
15	72	7853.98	3	WT
15	96	7853.98	1	WT
15	96	7853.98	2	WT
15	96	7853.98	3	WT
15	0	37.993	1	WT_PST
15	0	57.537	2	WT_PST
15	0	39.454	3	WT_PST
15	24	236.907	1	WT_PST
15	24	218.458	2	WT_PST
15	24	141.742	3	WT_PST
15	48	2768.18	1	WT_PST
15	48	2659.86	2	WT_PST
15	48	1607.02	3	WT_PST
15	72	6600.51	1	WT_PST
15	72	6028.43	2	WT_PST
15	72	4535.75	3	WT_PST
15	96	7479.1	1	WT_PST
15	96	6755.59	2	WT_PST
15	96	6633.39	3	WT_PST
15	0	104.006	1	WT
15	0	64.821	2	WT
15	0	64.821	3	WT
15	24	657.731	1	WT
15	24	655.9	2	WT
15	24	579.726	3	WT
15	48	6811.32	1	WT
15	48	5665.42	2	WT
15	48	6542.88	3	WT
15	72	7853.98	1	WT
15	72	7853.98	2	WT
15	72	7853.98	3	WT
15	96	7853.98	1	WT
15	96	7853.98	2	WT
15	96	7853.98	3	WT
15	0	53.403	1	WT_PST
15	0	73.479	2	WT_PST
15	0	58.623	3	WT_PST
15	24	402.73	1	WT_PST
15	24	349.327	2	WT_PST
15	24	395.101	3	WT_PST
15	48	5564.75	1	WT_PST
15	48	3780.36	2	WT_PST
15	48	4633.61	3	WT_PST
15	72	7853.98	1	WT_PST
15	72	7853.98	2	WT_PST
15	72	7853.98	3	WT_PST
15	96	7853.98	1	WT_PST
15	96	7853.98	2	WT_PST
15	96	7853.98	3	WT_PST
4	0	53.773	1	NCU09760
4	0	53.773	2	NCU09760
4	0	48.431	3	NCU09760
4	24	582.244	1	NCU09760
4	24	985.72	2	NCU09760
4	24	679.819	3	NCU09760
4	48	6368.01	1	NCU09760
4	48	6249.42	2	NCU09760
4	48	6485.52	3	NCU09760
4	72	7853.98	1	NCU09760
4	72	7853.98	2	NCU09760
4	72	7853.98	3	NCU09760
4	96	7853.98	1	NCU09760
4	96	7853.98	2	NCU09760
4	96	7853.98	3	NCU09760
4	0	51.992	1	NCU09760_PST
4	0	39.885	2	NCU09760_PST
4	0	52.705	3	NCU09760_PST
4	24	654.535	1	NCU09760_PST
4	24	465.795	2	NCU09760_PST
4	24	549.126	3	NCU09760_PST
4	48	6166.45	1	NCU09760_PST
4	48	6059.26	2	NCU09760_PST
4	48	4783.66	3	NCU09760_PST
4	72	7853.98	1	NCU09760_PST
4	72	7853.98	2	NCU09760_PST
4	72	7853.98	3	NCU09760_PST
4	96	7853.98	1	NCU09760_PST
4	96	7853.98	2	NCU09760_PST
4	96	7853.98	3	NCU09760_PST
4	0	48.86	1	NCU09760
4	0	76.999	2	NCU09760
4	0	53.441	3	NCU09760
4	24	462.646	1	NCU09760
4	24	307.34	2	NCU09760
4	24	491.002	3	NCU09760
4	48	6269.39	1	NCU09760
4	48	6306.25	2	NCU09760
4	48	6191.52	3	NCU09760
4	72	7853.98	1	NCU09760
4	72	7853.98	2	NCU09760
4	72	7853.98	3	NCU09760
4	96	7853.98	1	NCU09760
4	96	7853.98	2	NCU09760
4	96	7853.98	3	NCU09760
4	0	52.568	1	NCU09760_PST
4	0	50.169	2	NCU09760_PST
4	0	176.9	3	NCU09760_PST
4	24	152.688	1	NCU09760_PST
4	24	300.142	2	NCU09760_PST
4	24	1363.73	3	NCU09760_PST
4	48	2050.17	1	NCU09760_PST
4	48	2655.91	2	NCU09760_PST
4	48	4736.39	3	NCU09760_PST
4	72	6934.67	1	NCU09760_PST
4	72	6643.47	2	NCU09760_PST
4	72	7068.82	3	NCU09760_PST
4	96	7853.98	1	NCU09760_PST
4	96	7853.98	2	NCU09760_PST
4	96	7853.98	3	NCU09760_PST
3	0	46.104	1	NCU03789
3	0	40.77	2	NCU03789
3	0	38.865	3	NCU03789
3	24	244.999	1	NCU03789
3	24	330.73	2	NCU03789
3	24	341.779	3	NCU03789
3	48	2595.92	1	NCU03789
3	48	2526.2	2	NCU03789
3	48	2963.23	3	NCU03789
3	72	6754.81	1	NCU03789
3	72	7853.98	2	NCU03789
3	72	7853.98	3	NCU03789
3	96	7853.98	1	NCU03789
3	96	7853.98	2	NCU03789
3	96	7853.98	3	NCU03789
3	0	82.682	1	NCU03789_PST
3	0	62.488	2	NCU03789_PST
3	0	73.157	3	NCU03789_PST
3	24	151.267	1	NCU03789_PST
3	24	190.131	2	NCU03789_PST
3	24	180.987	3	NCU03789_PST
3	48	582.587	1	NCU03789_PST
3	48	506.382	2	NCU03789_PST
3	48	633.645	3	NCU03789_PST
3	72	1180.03	1	NCU03789_PST
3	72	960.945	2	NCU03789_PST
3	72	1175.46	3	NCU03789_PST
3	96	1726.04	1	NCU03789_PST
3	96	1316.06	2	NCU03789_PST
3	96	1642.6	3	NCU03789_PST
3	0	23.793	1	NCU03789
3	0	27.067	2	NCU03789
3	0	26.849	3	NCU03789
3	24	186.632	1	NCU03789
3	24	252.336	2	NCU03789
3	24	249.935	3	NCU03789
3	48	3233.87	1	NCU03789
3	48	2688.38	2	NCU03789
3	48	2582.51	3	NCU03789
3	72	7853.98	1	NCU03789
3	72	7853.98	2	NCU03789
3	72	7853.98	3	NCU03789
3	96	7853.98	1	NCU03789
3	96	6112.37	2	NCU03789
3	96	7853.98	3	NCU03789
3	0	48.459	1	NCU03789_PST
3	0	58.956	2	NCU03789_PST
3	0	33.163	3	NCU03789_PST
3	24	120.573	1	NCU03789_PST
3	24	132.242	2	NCU03789_PST
3	24	90.481	3	NCU03789_PST
3	48	475.333	1	NCU03789_PST
3	48	548.414	2	NCU03789_PST
3	48	484.749	3	NCU03789_PST
3	72	1006.55	1	NCU03789_PST
3	72	1077.79	2	NCU03789_PST
3	72	1263.05	3	NCU03789_PST
3	96	1623.54	1	NCU03789_PST
3	96	2081.68	2	NCU03789_PST
5	0	71.402	1	NCU00830
5	0	41.651	2	NCU00830
5	0	50.576	3	NCU00830
5	24	324.284	1	NCU00830
5	24	365.192	2	NCU00830
5	24	390.108	3	NCU00830
5	48	3416.51	1	NCU00830
5	48	2892.9	2	NCU00830
5	48	3748.61	3	NCU00830
5	72	7853.98	1	NCU00830
5	72	7853.98	2	NCU00830
5	72	7853.98	3	NCU00830
5	96	7853.98	1	NCU00830
5	96	7853.98	2	NCU00830
5	96	7853.98	3	NCU00830
5	0	83.302	1	NCU00830_PST
5	0	85.162	2	NCU00830_PST
5	0	119.003	3	NCU00830_PST
5	24	126.441	1	NCU00830_PST
5	24	154.704	2	NCU00830_PST
5	24	101.897	3	NCU00830_PST
5	48	343.25	1	NCU00830_PST
5	48	310.896	2	NCU00830_PST
5	48	284.864	3	NCU00830_PST
5	72	684.641	1	NCU00830_PST
5	72	521.012	2	NCU00830_PST
5	72	412.049	3	NCU00830_PST
5	96	1350.32	1	NCU00830_PST
5	96	669.394	2	NCU00830_PST
5	96	730.755	3	NCU00830_PST
5	0	32.244	1	NCU00830
5	0	30.759	2	NCU00830
5	0	30.972	3	NCU00830
5	24	292.745	1	NCU00830
5	24	282.35	2	NCU00830
5	24	395.63	3	NCU00830
5	48	3415.36	1	NCU00830
5	48	2980.27	2	NCU00830
5	48	5817.99	3	NCU00830
5	72	7853.98	1	NCU00830
5	72	7853.98	2	NCU00830
5	72	7853.98	3	NCU00830
5	96	7853.98	1	NCU00830
5	96	7853.98	2	NCU00830
5	96	7853.98	3	NCU00830
5	0	63.64	1	NCU00830_PST
5	0	58.973	2	NCU00830_PST
5	0	50.7	3	NCU00830_PST
5	24	78.914	1	NCU00830_PST
5	24	77.217	2	NCU00830_PST
5	24	83.793	3	NCU00830_PST
5	48	237.59	1	NCU00830_PST
5	48	195.163	2	NCU00830_PST
5	48	229.317	3	NCU00830_PST
5	72	570.641	1	NCU00830_PST
5	72	335.384	2	NCU00830_PST
5	72	530.547	3	NCU00830_PST
5	96	1426.39	1	NCU00830_PST
5	96	545.185	2	NCU00830_PST
5	96	1425.33	3	NCU00830_PST
8	0	88.299	1	NCU02793
8	0	50.456	2	NCU02793
8	0	29.309	3	NCU02793
8	24	1041.78	1	NCU02793
8	24	629.591	2	NCU02793
8	24	724.197	3	NCU02793
8	48	4450.55	1	NCU02793
8	48	3197.67	2	NCU02793
8	48	4051.72	3	NCU02793
8	72	7853.98	1	NCU02793
8	72	7853.98	2	NCU02793
8	72	7853.98	3	NCU02793
8	96	7853.98	1	NCU02793
8	96	7853.98	2	NCU02793
8	96	7853.98	3	NCU02793
8	0	71.232	1	NCU02793_PST
8	0	70.49	2	NCU02793_PST
8	0	47.488	3	NCU02793_PST
8	24	313.126	1	NCU02793_PST
8	24	324.256	2	NCU02793_PST
8	24	413.297	3	NCU02793_PST
8	48	1210.58	1	NCU02793_PST
8	48	833.271	2	NCU02793_PST
8	48	1304.44	3	NCU02793_PST
8	72	2700.9	1	NCU02793_PST
8	72	1847.59	2	NCU02793_PST
8	72	1970.02	3	NCU02793_PST
8	96	4151.89	1	NCU02793_PST
8	96	4597.46	2	NCU02793_PST
8	96	2496.47	3	NCU02793_PST
8	0	49.853	1	NCU02793
8	0	30.203	2	NCU02793
8	0	37.48	3	NCU02793
8	24	446.672	1	NCU02793
8	24	415.378	2	NCU02793
8	24	306.212	3	NCU02793
8	48	2808.85	1	NCU02793
8	48	3068.67	2	NCU02793
8	48	2638.91	3	NCU02793
8	72	7853.98	1	NCU02793
8	72	7853.98	2	NCU02793
8	72	7853.98	3	NCU02793
8	96	7853.98	1	NCU02793
8	96	7853.98	2	NCU02793
8	96	7853.98	3	NCU02793
8	0	38.39	1	NCU02793_PST
8	0	26.2	2	NCU02793_PST
8	0	33.114	3	NCU02793_PST
8	24	152.105	1	NCU02793_PST
8	24	158.655	2	NCU02793_PST
8	24	206.324	3	NCU02793_PST
8	48	846.403	1	NCU02793_PST
8	48	747.971	2	NCU02793_PST
8	48	631.891	3	NCU02793_PST
8	72	1513.23	1	NCU02793_PST
8	72	1396.24	2	NCU02793_PST
8	72	1358.76	3	NCU02793_PST
8	96	2250.65	1	NCU02793_PST
8	96	1791.6	2	NCU02793_PST
8	96	1773.22	3	NCU02793_PST
9	0	31.773	1	NCU09866
9	0	29.39	2	NCU09866
9	0	37.135	3	NCU09866
9	24	356.455	1	NCU09866
9	24	346.724	2	NCU09866
9	24	386.441	3	NCU09866
9	48	5388.73	1	NCU09866
9	48	5653.04	2	NCU09866
9	48	4939.53	3	NCU09866
9	72	7853.98	1	NCU09866
9	72	7853.98	2	NCU09866
9	72	7853.98	3	NCU09866
9	96	7853.98	1	NCU09866
9	96	7853.98	2	NCU09866
9	96	7853.98	3	NCU09866
9	0	28.397	1	NCU09866_PST
9	0	35.546	2	NCU09866_PST
9	0	37.731	3	NCU09866_PST
9	24	166.015	1	NCU09866_PST
9	24	176.341	2	NCU09866_PST
9	24	116.369	3	NCU09866_PST
9	48	1445.68	1	NCU09866_PST
9	48	850.924	2	NCU09866_PST
9	48	1213.73	3	NCU09866_PST
9	72	5482.45	1	NCU09866_PST
9	72	5293.6	2	NCU09866_PST
9	72	5912.19	3	NCU09866_PST
9	96	7853.98	1	NCU09866_PST
9	96	7853.98	2	NCU09866_PST
9	96	7853.98	3	NCU09866_PST
9	0	43.39	1	NCU09866
9	0	39.239	2	NCU09866
9	0	61.877	3	NCU09866
9	24	492.001	1	NCU09866
9	24	445.593	2	NCU09866
9	24	718.005	3	NCU09866
9	48	6391.49	1	NCU09866
9	48	6438.27	2	NCU09866
9	48	6688.05	3	NCU09866
9	72	7853.98	1	NCU09866
9	72	7853.98	2	NCU09866
9	72	7853.98	3	NCU09866
9	96	7853.98	1	NCU09866
9	96	7853.98	2	NCU09866
9	96	7853.98	3	NCU09866
9	0	103.381	1	NCU09866_PST
9	0	51.313	2	NCU09866_PST
9	0	89.798	3	NCU09866_PST
9	24	309.387	1	NCU09866_PST
9	24	359.191	2	NCU09866_PST
9	24	352.4	3	NCU09866_PST
9	48	1330.74	1	NCU09866_PST
9	48	1379.79	2	NCU09866_PST
9	48	1531.09	3	NCU09866_PST
9	72	2651.3	1	NCU09866_PST
9	72	3744.34	2	NCU09866_PST
9	72	2895.41	3	NCU09866_PST
9	96	4806.44	1	NCU09866_PST
9	96	7575.08	2	NCU09866_PST
9	96	7192.88	3	NCU09866_PST
11	0	47.308	1	NCU00829
11	0	69.949	2	NCU00829
11	0	55.419	3	NCU00829
11	24	129.76	1	NCU00829
11	24	198.02	2	NCU00829
11	24	216.943	3	NCU00829
11	48	1501.37	1	NCU00829
11	48	3409.93	2	NCU00829
11	48	1917.68	3	NCU00829
11	72	6496.13	1	NCU00829
11	72	6841.82	2	NCU00829
11	72	7352.75	3	NCU00829
11	96	7853.98	1	NCU00829
11	96	7853.98	2	NCU00829
11	96	7853.98	3	NCU00829
11	0	81.1	1	NCU00829_PST
11	0	51.026	2	NCU00829_PST
11	0	52.715	3	NCU00829_PST
11	24	198.696	1	NCU00829_PST
11	24	188.896	2	NCU00829_PST
11	24	202.751	3	NCU00829_PST
11	48	632.244	1	NCU00829_PST
11	48	709.965	2	NCU00829_PST
11	48	1079.31	3	NCU00829_PST
11	72	1151.29	1	NCU00829_PST
11	72	1207.72	2	NCU00829_PST
11	72	3556.92	3	NCU00829_PST
11	96	1988.65	1	NCU00829_PST
11	96	1718.65	2	NCU00829_PST
11	96	5560.1	3	NCU00829_PST
11	0	24.2	1	NCU00829
11	0	27.8	2	NCU00829
11	0	38.2	3	NCU00829
11	24	479.4	1	NCU00829
11	24	269.8	2	NCU00829
11	24	218.4	3	NCU00829
11	48	5970.4	1	NCU00829
11	48	4803.4	2	NCU00829
11	48	3272.2	3	NCU00829
11	72	7853.98	1	NCU00829
11	72	7853.98	2	NCU00829
11	72	7853.98	3	NCU00829
11	96	7853.98	1	NCU00829
11	96	7853.98	2	NCU00829
11	96	7853.98	3	NCU00829
11	0	54.8	1	NCU00829_PST
11	0	66.2	2	NCU00829_PST
11	0	56	3	NCU00829_PST
11	24	105.8	1	NCU00829_PST
11	24	143.8	2	NCU00829_PST
11	24	200.2	3	NCU00829_PST
11	48	699.4	1	NCU00829_PST
11	48	577	2	NCU00829_PST
11	48	548.6	3	NCU00829_PST
11	72	1595.2	1	NCU00829_PST
11	72	1197	2	NCU00829_PST
11	72	1222	3	NCU00829_PST
11	96	3058.2	1	NCU00829_PST
11	96	2369.4	2	NCU00829_PST
11	96	2071.6	3	NCU00829_PST
6	0	36.654	1	NCU01213
6	0	45.997	2	NCU01213
6	0	54.262	3	NCU01213
6	24	455.297	1	NCU01213
6	24	584.304	2	NCU01213
6	24	470.39	3	NCU01213
6	48	6197.35	1	NCU01213
6	48	6380.26	2	NCU01213
6	48	7243.42	3	NCU01213
6	72	7853.98	1	NCU01213
6	72	7853.98	2	NCU01213
6	72	7853.98	3	NCU01213
6	96	7853.98	1	NCU01213
6	96	7853.98	2	NCU01213
6	96	7853.98	3	NCU01213
6	0	59.652	1	NCU01213_PST
6	0	44.559	2	NCU01213_PST
6	0	61.808	3	NCU01213_PST
6	24	302.214	1	NCU01213_PST
6	24	367.256	2	NCU01213_PST
6	24	343.18	3	NCU01213_PST
6	48	1598.75	1	NCU01213_PST
6	48	3974.77	2	NCU01213_PST
6	48	2884.51	3	NCU01213_PST
6	72	3834.27	1	NCU01213_PST
6	72	3835.35	2	NCU01213_PST
6	72	2818.03	3	NCU01213_PST
6	96	3999.21	1	NCU01213_PST
6	96	7565.4	2	NCU01213_PST
6	96	6925.76	3	NCU01213_PST
6	0	26.113	1	NCU01213
6	0	38.779	2	NCU01213
6	0	48.133	3	NCU01213
6	24	294.645	1	NCU01213
6	24	222.543	2	NCU01213
6	24	352.132	3	NCU01213
6	48	5370.65	1	NCU01213
6	48	4678.46	2	NCU01213
6	48	6049.38	3	NCU01213
6	72	7853.98	1	NCU01213
6	72	7853.98	2	NCU01213
6	72	7853.98	3	NCU01213
6	96	7853.98	1	NCU01213
6	96	7853.98	2	NCU01213
6	96	7853.98	3	NCU01213
6	0	39.949	1	NCU01213_PST
6	0	33.908	2	NCU01213_PST
6	0	38.195	3	NCU01213_PST
6	24	131.343	1	NCU01213_PST
6	24	100.748	2	NCU01213_PST
6	24	105.425	3	NCU01213_PST
6	48	551.29	1	NCU01213_PST
6	48	965.586	2	NCU01213_PST
6	48	581.69	3	NCU01213_PST
6	72	2293.63	1	NCU01213_PST
6	72	4146.47	2	NCU01213_PST
6	72	1551.17	3	NCU01213_PST
6	96	4122.5	1	NCU01213_PST
6	96	5894.46	2	NCU01213_PST
6	96	2784.32	3	NCU01213_PST

### Sheet: Bacterial_Growth
Time	Surface_area_bacteria	Replicate	Variable	annotation		Condition	Cell_Type
96	3087.09	1	WT_PST			LA	Germling
96	4367.81	2	WT_PST			LA	Germling
96	3507.72	3	WT_PST			LA	Germling
96	2077.43	1	NCU02793_PST	Leashin- Woronin tether		LA	Germling
96	1636.22	2	NCU02793_PST	Leashin- Woronin tether		LA	Germling
96	1582.73	3	NCU02793_PST	Leashin- Woronin tether		LA	Germling
96	3349.22	1	NCU09760_PST	Ankyrin; NACHT nucleoside triphosphatase		LA	Germling
96	2624.7	2	NCU09760_PST	Ankyrin; NACHT nucleoside triphosphatase		LA	Germling
96	3201.22	3	NCU09760_PST	Ankyrin; NACHT nucleoside triphosphatase		LA	Germling
96	1105.44	1	NCU03789_PST	MFS-1; Tetracycline resistance protein, TetB;		LA	Germling
96	792.845	2	NCU03789_PST	MFS-1; Tetracycline resistance protein, TetB;		LA	Germling
96	991.057	3	NCU03789_PST	MFS-1; Tetracycline resistance protein, TetB;		LA	Germling
96	1194.89	1	NCU00830_PST	(tcu-1) copper transporter		LA	Germling
96	471.223	2	NCU00830_PST	(tcu-1) copper transporter		LA	Germling
96	596.308	3	NCU00830_PST	(tcu-1) copper transporter		LA	Germling
96	288.738	1	NCU09866_PST	HECT; Armadillo-type fold; HEAT		LA	Germling
96	1048.12	2	NCU09866_PST	HECT; Armadillo-type fold; HEAT		LA	Germling
96	312.568	3	NCU09866_PST	HECT; Armadillo-type fold; HEAT		LA	Germling
96	2172	1	NCU00829_PST	(fer-1) ferric reductase		LA	Germling
96	1574.2	2	NCU00829_PST	(fer-1) ferric reductase		LA	Germling
96	2249.2	3	NCU00829_PST	(fer-1) ferric reductase		LA	Germling
96	4397.41	1	NCU01213_PST	(sod-2) superoxide dismutase		LA	Germling
96	4503.53	2	NCU01213_PST	(sod-2) superoxide dismutase		LA	Germling
96	4780.56	3	NCU01213_PST	(sod-2) superoxide dismutase		LA	Germling

### Sheet: CFU_Mutants
Mutant Strains (NCU)	N (Neurospora)	N+P (Neurospora)	N (Neurospora) Calculated CFU/ml	N+P (Neurospora) Calculated CFU
WT (round 1 exp)	407	385	8140	7700
WT	348	409	6960	8180
WT	392	359	7840	7180
WT	346	422	6920	8440
NCU09760	429	528	8580	10560
NCU09760	408	569	8160	11380
NCU09760	460	523	9200	10460
NCU09760	475	506	9500	10120
NCU00829	279	495	5580	9900
NCU00829	430	528	8600	10560
NCU00829	276	435	5520	8700
NCU00829	321	481	6420	9620
NCU00830	450	464	9000	9280
NCU00830	340	487	6800	9740
NCU00830	453	438	9060	8760
NCU00830	444	486	8880	9720
NCU02793	263	473	5260	9460
NCU02793	467	461	9340	9220
NCU02793	474	478	9480	9560
NCU02793	456	469	9120	9380
NCU03789	375	341	7500	6820
NCU03789	440	396	8800	7920
NCU03789	414	369	8280	7380
NCU03789	369	433	7380	8660
WT (round 2 exp)	242	272	9680	10880
WT	267	237	10680	9480
WT	269	256	10760	10240
WT	226	290	9040	11600
NCU09866	192	253	7680	10120
NCU09866	164	145	6560	5800
NCU09866	167	163	6680	6520
NCU09866	188	205	7520	8200
NCU01213	203	270	8120	10800
NCU01213	183	250	7320	10000
NCU01213	226	210	9040	8400
NCU01213	241	225	9640	9000
NCU08705	267	340	10680	13600
NCU08705	269	338	10760	13520
NCU08705	278	295	11120	11800
NCU08705	276	326	11040	13040
NCU05758	293	306	11720	12240
NCU05758	297	342	11880	13680
NCU05758	319	387	12760	15480
NCU05758	321	324	12840	12960
WT	354	490	7080	9800
WT	526	550	10520	11000
WT	437	471	8740	9420
NCU09760	250	500	5000	10000
NCU09760	276	300	5520	6000
NCU09760	250	278	5000	5560
NCU00829	458	677	9160	13540
NCU00829	291	627	5820	12540
NCU00829	500	647	10000	12940
NCU00830	311	385	6220	7700
NCU00830	517	500	10340	10000
NCU00830	334	328	6680	6560
NCU02793	400	512	8000	10240
NCU02793	449	493	8980	9860
NCU02793	364	438	7280	8760
NCU03789	694	662	13880	13240
NCU03789	553	593	11060	11860
NCU03789	552	553	11040	11060
NCU09866	427	538	8540	10760
NCU09866	267	271	5340	5420
NCU09866	468	422	9360	8440
NCU01213	335	387	6700	7740
NCU01213	361	356	7220	7120
NCU01213	199	252	3980	5040
